# Evolutionary analysis of p38 stress-activated kinases in unicellular relatives of animals suggests an ancestral function in osmotic stress

**DOI:** 10.1101/2022.04.24.489300

**Authors:** Victoria Shabardina, Pedro Romero Charria, Gonzalo Bercedo Saborido, Ester Diaz-Mora, Ana Cuenda, Iñaki Ruiz-Trillo, Juan Jose Sanz-Ezquerro

## Abstract

p38 kinases are key elements of the cellular stress response in animals. They mediate the cell response to a multitude of stress stimuli, from osmotic shock to inflammation and oncogenes. However, it is unknown how such diversity of function in stress evolved in this kinase subfamily. Here, we show that the p38 kinase was already present in a common ancestor of animals and fungi. Later, in animals, it diversified into three JNK kinases and four p38 kinases. Moreover, we identified a fifth p38 paralog in fishes and amphibians. Our analysis shows that each p38 paralog has specific amino acid substitutions around the hinge point, a region between the N-terminal and C-terminal protein domains. We showed that this region can be used to distinguish between individual paralogs and predict their specific. Finally, we showed that the response to hyperosmotic stress in *Capsaspora owczarzaki*, a close unicellular relative of animals, follows a typical for the p38 kinases pattern of phosphorylation-dephosphorylation. At the same time, *Capsaspora*’s cells upregulate the expression of GPD1 protein resembling an osmotic stress response in yeasts. Overall, our results show that the ancestral p38 stress pathway originated in the root of opisthokonts, most likely as a cell’s reaction to salinity change in the environment. In animals, the pathway became more complex and incorporated more stimuli and downstream targets due to the p38 sequence evolution in the docking and substrate binding sites around the hinge region. Overall, this study improves our understanding of the p38 evolution and opens new perspectives for the p38 research.
