## Supplementary Tables S1-S7 for "Evolutionary analysis of p38 stress-activated kinases in unicellular relatives of animals suggests an ancestral function in osmotic stress"

### Sheet: TableS1
List of species used in the tree on Figure 1 (Eukaryotes tree).
Index	Species name	Taxonomic group					List of taxons
>Ab.whi	Abeoforma whisleri	Ichthyosporea					Alveolata
>Ac.di	Acropora digitifera	Cnidaria					Amoebozoa
>Ac.pl	Acanthaster planci	Echinodermata					Amphibia
>Ac.sp	Acanthoeca spectabilis	Choanoflagellates					Amphipoda
>Al.ma	Allomyces macrogynus	Fungi, Allomyces					Ancyromonadida
>Am.mex	Ambystoma mexicanum	Amphibia					Annelida
>Am.qu	Amphimedon queenslandica	Porifera					Apusozoa
>Am.spp	Amastigomonas sp.	Apusozoa					Arachnida
>As.or	Aspergillus oryzae	Fungi, Aspergillus					Ascomycota
>Au.an	Aureococcus anophagefferens	Stamenophylas					Aves
>Ba.de	Batrachochytrium dendrobatidis	Fungi, Chytridiomycota					Basidiomycota
>Bi.gl	Biomphalaria glabrata	Mollusca					Brachiopoda
>Bo.pe	Boleophthalmus pectinirostris	Teleostei					Branchiopoda
>Bo.sa	Bodo saltans	Excavata, Kinetoplastea					CRuMs
>Br.be	Branchiostoma belcheri	Cephalochordata					Cephalochordata
>Br.ko	Brachionus koreanus	Rotifera					Cephalospidomorphi
>Br.pl	Brachionus plicatilis	Rotifera					Chelicerata
>Bu.ne	Bugula neritina	Lophotrochozoa					Chlorophyta-Chlomidomonadales
>Cr.ne	Cryptococcus neoformans	Fungi, Basidiomycota					Choanoflagellata
>Ca.an	Calypte anna	Aves					Choanoflagellates
>Ca.el	Caenorhabditis elegans	Nematoda					Chondrichthyes
>Ca.fl	Camponotus floridanus	Insecta					Cnidaria
>Ca.mi	Callorhinchus milii	Chondrichthyes					Corallochytrea
>Ca.ow	Capsaspora owczarzaki	Filasterea					Cryptophyta
>Ca.te	Capitella teleta	Annelida					Echinodermata
>Ch.ca	Chondrilla caribea	Porifera					Echinozoa
>Ch.pe	Chromosphaera perkinsii	Ichthyosporea					Excavata, Euglenozoa
>Ch.re	Chlamydomonas reinhardtii	Viridaplantae, Chlorophyta					Excavata, Heterolobosea
>Ci.in	Ciona intestinalis	Tunicata					Excavata, Kinetoplastea
>Ci.le	Cimex lectularius	Insecta					Excavata, Metamonada
>Cl.ha	Clupea harengus	Teleostei					Filasterea
>Cl.si	Clonorchis sinensis	Platyhelmintha					Fungi, Allomyces
>Co.ca	Corticum candelabrum	Porifera					Fungi, Ascomycota
>Co.ci	Coprinopsis cinerea	Fungi, Basidiomycota					Fungi, Aspergillus
>Co.ho	Codociga hollandica	Choanoflagellates					Fungi, Basidiomycota
>Co.ja	Coturnix japonica	Aves					Fungi, Chytridiomycota
>Co.lim	Corralochytrium limacisporum	Corallochytrea					Fungi, Mucoromycota
>Cr.fra	Creolimax fragrantissima	Ichthyosporea					Fungi, Zygomycota
>Cr.gi	Crassostrea gigas	Mollusca					Haptophyta
>Da.pr	Dacryopinax primogenitus	Fungi, Basidiomycota					Hemichordata
>Da.pu	Daphnia pulex	Branchiopoda					Heterokonta
>Da.re	Danio rerio	Teleostei					Hexapoda
>Di.co	Didymoeca costata	Choanoflagellata					Ichthyosporea
>Di.di	Dictyostelium discoideum AX4	Amoebozoa					Insecta
>Di.gr	Diaphanoeca grandis	Choanoflagellata					Lepisosteiformes
>Di.spp	Diphylleia spp	CRuMs					Lophotrochozoa
>Dr.me	Drosophila melanogaster	Insecta					Mammalia
>Ec.gr	Echinococcus granulosus	Platyhelmintha					Metatheria
>Em.hu	Emiliania huxleyi CCMP1516	Haptophyta					Mollusca
>En.hi	Entamoeba histolytica HM-1:IMSS	Amoebozoa					Nematoda
>Es.lu	Esox lucius	Teleostei					Nucleariidae
>Eu.aff	Eurytemora affinis	Insecta					Ochrophyta
>Ex.pa	Exaiptasia pallida	Cnidaria					Oomycota
>Ga.ga	Gallus gallus	Aves					Orthonectida
>Ge.ja	Gekko japonicus	Reptilia					Placozoa
>Gi.in	Giardia intestinalis ATCC 50581	Excavata, Metamonada					Plantae, Angyopsperms
>Gi.la	Giardia lamblia ATCC 50803	Excavata, Metamonada					Platyhelmintha
>Gu.th	Guillardia theta CCMP2712	Cryptophyta					Platyhelminthes
>Ha.ba	Hartaetosiga minima	Choanoflagellata					Porifera
>Ha.gr	Hartaetosiga gracilis	Choanoflagellata					Prototheria
>Ha.pa	Halichondria panicea	Porifera					Reptilia
>He.na	Helgoeca nana	Choanoflagellata					Rhizaria
>He.ro	Helobdella robusta	Annelida					Rotifera
>Ho.sa	Homo sapiens	Mammalia					Scalidophora
>Hy.az	Hyalella azteca	Amphipoda					Stamenophylas
>Hy.du	Hypsibius dujardini	Tardigrada					Tardigrada
>Hy.vu	Hydra vulgaris	Cnidaria					Teleostei
>Ic.hof	Ichthyophonus hoferi	Ichthyosporea					Tunicata
>In.li	Intoshia linei	Orthonectida					Viridaplantae, Chlorophyta
>Ja.ro	Jaminaea rosea	Basidiomycota
>Le.ca	Lethenteron camtschaticum	Cyclostomata (lamprey)
>Le.ma	Leishmania major strain Friedlin	Excavata, Euglenozoa
>Le.oc	Lepisosteus oculatus	Lepisosteiformes
>Li.an	Lingula anatina	Brachiopoda
>Li.po	Limulus polyphemus	Chelicerata
>Lo.gi	Lottia gigantea	Mollusca
>Lo.lo	Loa loa	Nematoda
>Ly.va	Lytechinus variegatus	Echinozoa
>Ma.li	Macrostomum lignano	Platyhelmintha
>Ma.pl	Mantamonas plastica	CRuMs
>Mi.os	Mixia osmundae IAM 14324	Basidiomycota
>Mi.ro	Microstomoeca roanoka	Choanoflagellata
>Mi.vib	Ministeria vibrans	Filasterea
>Mi.ye	Mizuhopecten yessoensis	Mollusca
>Mo.bre	Monosiga brevicollis MX1	Choanoflagellata
>Mo.do	Monodelphis domestica	Metatheria
>Mo.ve	Mortierella verticillata	Fungi, Zygomycota
>My.fl	Mylnosiga fluctuans	Choanoflagellata
>Na.da	Naumovozyma dairenensis CBS 421	Ascomycota
>Na.ga	Nannochloropsis gaditana CCMP526	Ochrophyta
>Na.gr	Naegleria gruberi strain NEG-M	Excavata, Heterolobosea
>Ni.ves	Nicrophorus vespilloides	Insecta
>Nu.lon	Nutomonas longa	Ancyromonadida
>Oc.bi	Octopus bimaculoides	Mollusca
>Oi.di	Oikopleura dioica	Tunicata
>Or.an	Ornithorhynchus anatinus	Prototheria
>Or.ci	Orchesella cincta	Hexapoda
>Or.la	Oryza latifolia	Plantae, Angyopsperms
>Or.ni	Oreochromis niloticus	Teleostei
>Pa.atl	Parvularia atlantis	Nucleariidae
>Pa.te	Paramecium tetraurelia strain d4-2	Alveolata
>Pe.cor	Parasteatoda tepidariorum	Arachnida
>Pe.ma	Petromyzon marinus	Cyclostomata (lamprey)
>Ph.bl	Phycomyces blakesleeanus	Fungi, Mucoromycota
>Ph.in	Phytophthora infestans T30-4	Oomycota
>Ph.tr	Phaeodactylum tricornutum CCAP 1055/1	Heterokonta
>Pi.chi	Pigoraptor chileana	Filasterea
>Pi.vie	Pigoraptor vietnamica	Filasterea
>Pl.br	Plasmodiophora brassicae	Rhizaria
>Pr.ca	Priapulus caudatus	Scalidophora
>Py.na	Pygocentrus nattereri	Teleostei
>Ra.va	Ramazzottius varieornatus	Tardigrada
>Re.fi	Reticulomyxa filosa	Rhizaria
>Rh.ty	Rhincodon typus	Chondrichthyes
>Ri.ra	Rigifila ramosa	CRuMs
>Sa.ce	Saccharomyces cerevisiae S288C	Ascomycota
>Sa.co	Saitoella complicata NRRL-Y-17804	Ascomycota
>Sa.do	Salpingoeca dolichothecata	Choanoflagellata
>Sa.he	Salpingoeca helianthica	Choanoflagellata
>Sa.in	Salpingoeca infusionum	Choanoflagellata
>Sa.ko	Saccoglossus kowalevskii	Hemichordata
>Sa.kv	Salpingoeca kvevrii	Choanoflagellata
>Sa.ma	Salpingoeca macrocollata	Choanoflagellata
>Sa.pa	Savillea parva	Choanoflagellata
>Sa.pu	Salpingoeca punica	Choanoflagellata
>Sa.ros	Salpingoeca rosetta	Choanoflagellata
>Sa.sa	Salmo salar	Teleostei
>Sa.ur	Salpingoeca urceolata	Choanoflagellata
>Sc.fo	Scleropages formosus	Teleostei
>Sc.po	Schizosaccharomyces pombe	Ascomycota
>Sch.me	Schmidtea mediterranea	Platyhelminthes
>Sp.arc	Sphaeroforma arctica	Ichthyosporea
>Sp.li	Spodoptera litura	Insecta
>Sp.pu	Spizellomyces punctatus	Fungi, Chytridiomycota
>Sph.des	Sphaerothecum destruens	Ichthyosporea
>St.mi	Stegodyphus mimosarum	Arachnida
>St.pi	Stylophora pistillata	Cnidaria
>St.pu	Strongylocentrotus purpuratus	Echinozoa
>Su.do	Suberites domuncula	Porifera
>Te.th	Tetrahymena thermophila SB210	Alveolata
>Te.ur	Tetranychus urticae	Arachnida
>Th.ps	Thalassiosira pseudonana CCMP1335	Heterokonta
>Th.si	Thamnophis sirtalis	Reptilia
>Th.tra	Thecamonas trahens	Apusozoa
>To.ca	Toxocara canis	Nematoda
>Tr.ad	Trichoplax adhaerens	Placozoa
>Tr.me	Tropilaelaps mercedesae	Arachnida
>Tr.ps	Trichinella pseudospiralis	Nematoda
>Tr.va	Trichomonas vaginalis G3	Excavata, Metamonada
>Tu.me	Tuber melanosporum	Fungi, Ascomycota
>Us.ma	Ustilago maydis	Fungi, Basidiomycota
>Vo.ca	Volvox carteri f. nagariensis	Chlorophyta, Chlomidomonadales
>Wa.me	Wallemia mellicola CBS 633.66	Basidiomycota
>Xe.la	Xenopus laevis	Amphibia
>Zo.ne	Zootermopsis nevadensis	Insecta

### Sheet: Table S2
MAPK distribution in the unicellular relatives of animals. MAPK clades described in [1]
[1] M. Li, J. Liu, and C. Zhang, “Evolutionary History of the Vertebrate Mitogen Activated Protein Kinases Family,” PLoS One, vol. 6, no. 10, p. e26999, Oct. 2011, doi: 10.1371/journal.pone.0026999.

### Sheet: Table S3
List of species used for thr tree on Figure 2 (Vertebrate tree)
Index	Species name	Taxonomic group			Outgroup
>Al.mi	Alligator mississippiensis	Crocodilia			>Ch.re	Chlamydomonas reinhardtii
>An.ca	Anolis carolinensis	Reptilia			>Vo.ca	Volvox carteri f. nagariensis
>An.pl	Anas platyrhynchos	Aves			>Pl.br	Plasmodiophora brassicae
>Ap.fo	Aptenodytes forsteri	Aves
>Ba.ac	Balaenoptera acutorostrata scammoni	Cetacea
>Bo.ta	Bos taurus	Artiodactyla
>Ca.an	Calypte anna	Aves
>Ca.dr	Camelus dromedarius	Artiodactyla
>Ca.hi	Capra hircus	Artiodactyla
>Ca.lu	Canis lupus familiaris	Carnivora
>Ca.mi	Callorhinchus milii	Chondrichthyes
>Ca.po	Cavia porcellus	Rodentia
>Ce.si	Ceratotherium simum simum	Perissodactyla
>Ch.pi	Chrysemys picta bellii	Reptilia
>Ch.sa	Chlorocebus sabaeus	Primates
>Co.ja	Coturnix japonica	Aves
>Cr.gr	Cricetulus griseus	Rodentia
>Cr.po	Crocodylus porosus	Crocodilia
>Da.re	Danio rerio	Teleostei
>Dr.no	Dromaius novaehollandiae	Aves
>Eq.ca	Equus caballus	Perissodactyla
>Er.eu	Erinaceus europaeus	Eulipotyphla, Erinaceidae
>Fe.ca	Felis catus	Carnivora
>Ga.ga	Gallus gallus	Aves
>Ga.mo	Gadus morhua	Teleostei
>Ge.ja	Gekko japonicus	Reptilia
>Ge.se	Geotrypetes seraphini	Amphibia
>Go.go	Gorilla gorilla gorilla	Primates
>He.gl	Heterocephalus glaber	Rodentia
>Ho.sa	Homo sapiens	Primata
>Ja.ja	Jaculus jaculus	Rodentia
>La.ch	Latimeria chalumnae	Coelacanthimorpha
>Le.oc	Lepisosteus oculatus	Holostei
>Lo.af	Loxodonta africana	Proboscidea
>Ma.mu	Macaca mulatta	Primates
>Mi.mu	Microcebus murinus	Primates
>Mo.do	Monodelphis domestica	Mathateria, Didelphimorphia
>Mu.mu	Mus musculus	Rodentia
>Na.pa	Nanorana parkeri	Reptilia
>No.fu	Nothobranchius furzeri	Teleostei
>Or.an	Ornithorhynchus anatinus	Prototheria, Monotremata
>Or.cu	Oryctolagus cuniculus	Glires
>Or.la	Oryzias latipes	Teleostei
>Ov.ar	Ovis aries	Artiodactyla
>Pa.tr	Pan troglodytes	Primates
>Pe.ma	Petromyzon marinus	Cyclostomata, Petromyzontiformes
>Pe.si	Pelodiscus sinensis	Reptilia
>Ph.ca	Phalacrocorax carbo	Aves
>Po.ab	Pongo abelii	Primates
>Pr.co	Propithecus coquereli	Primates
>Pt.al	Pteropus alecto	Chiroptera
>Ra.no	Rattus norvegicus	Rodentia
>Rh.fe	Rhinolophus ferrumequinum	Chiroptera
>Rh.ty	Rhincodon typus	Chondrichthyes
>Ro.ae	Rousettus aegyptiacus	Chiroptera
>St.ca	Struthio camelus australis	Aves
>Su.sc	Sus scrofa	Artiodactyla
>Ta.ru	Takifugu rubripes	Teleostei
>Th.si	Thamnophis sirtalis	Reptilia
>Tr.be	Trematomus bernacchii	Teleostei
>Tu.tr	Tursiops truncatus	Cetacea
>Vi.pa	Vicugna pacos	Artiodactyla
>Xe.la	Xenopus laevis	Amphibia

### Sheet: Table S4
Predicted solvent accessibility in I-TASSER
Amino Acid	Exposure score		*Values range from 0 (buried residue) to 9 (highly exposed residue)
M	8
S	6
S	6
P	4
P	4
P	5
A	4
R	5
S	6
G	4
F	3
Y	1
R	3
Q	2
E	3
V	0
T	3
K	5
T	1
A	3
W	0
E	3
V	0
R	2
A	6
V	4
Y	0
R	5
D	3
L	0
Q	3
P	3
V	2
G	1
S	3
G	2
A	0
Y	1
G	0
A	0
V	0
C	0
S	0
A	0
V	2
D	1
G	3
R	4
T	4
G	7
A	3
K	2
V	0
A	0
I	0
K	1
K	2
L	0
Y	3
R	4
P	0
F	1
Q	6
S	3
E	3
L	2
F	2
A	0
K	2
R	0
A	0
Y	0
R	0
E	0
L	0
R	1
L	0
L	0
K	3
H	3
M	0
R	6
H	0
E	6
N	0
V	0
I	0
G	1
L	0
L	1
D	1
V	0
F	0
T	3
P	0
D	3
E	7
T	4
L	3
D	7
D	3
F	0
T	3
D	1
F	0
Y	0
L	0
V	0
M	0
P	1
F	0
M	0
G	3
T	1
D	0
L	0
G	2
K	2
L	0
M	0
K	4
H	4
E	4
K	6
L	0
G	3
E	6
D	4
R	0
I	1
Q	1
F	0
L	0
V	0
Y	0
Q	0
M	0
L	0
K	2
G	0
L	0
R	1
Y	1
I	0
H	0
A	0
A	0
G	2
I	0
I	0
H	0
R	2
D	1
L	0
K	2
P	0
G	2
N	1
L	0
A	0
V	0
N	1
E	4
D	5
C	0
E	3
L	0
K	1
I	0
L	0
D	0
F	0
G	0
L	0
A	0
R	1
Q	3
A	3
D	3
S	6
E	5
M	1
T	1
G	1
Y	0
V	0
V	0
T	0
R	1
W	0
Y	0
R	1
A	0
P	0
E	0
V	0
I	0
L	0
N	1
W	1
M	4
R	4
Y	1
T	2
Q	3
T	1
V	0
D	0
I	0
W	0
S	0
V	0
G	0
C	0
I	0
M	0
A	0
E	0
M	1
I	1
T	5
G	4
K	3
T	1
L	0
F	0
K	2
G	1
S	5
D	2
H	2
L	0
D	3
Q	0
L	0
K	3
E	2
I	0
M	0
K	5
V	1
T	0
G	1
T	2
P	1
P	4
A	5
E	6
F	1
V	0
Q	5
R	3
L	0
Q	4
S	1
D	7
E	4
A	0
K	2
N	4
Y	0
M	0
K	4
G	4
L	0
P	3
E	7
L	3
E	4
K	7
K	2
D	4
F	0
A	4
S	5
I	2
L	0
T	3
N	7
A	0
S	3
P	4
L	4
A	0
V	0
N	2
L	0
L	0
E	3
K	2
M	0
L	0
V	4
L	1
D	1
A	1
E	7
Q	3
R	1
V	0
T	2
A	0
G	5
E	3
A	0
L	0
A	3
H	1
P	3
Y	1
F	0
E	4
S	6
L	0
H	2
D	3
T	3
E	7
D	3
E	2
P	2
Q	4
V	1
Q	6
K	3
Y	1
D	4
D	2
S	6
F	1
D	2
D	5
V	4
D	7
R	1
T	3
L	2
D	6
E	3
W	0
K	2
R	4
V	1
T	0
Y	1
K	4
E	0
V	0
L	3
S	6
F	1
K	2
P	4
P	6
R	4
Q	4
L	4
G	6
A	6
R	5
V	4
S	4
K	6
E	7
T	4
PL	37

### Sheet: Table S5
	Max Score	Total score	Query Cover	Identity	C. owczarzaki’s proteins	C. owczarzaki genome assembly ID	Query
							ID (S. cerevisae)
Sln1	85.5	234	0.33	32.37%	XP_004349456.2	CAOG_02706	CAA86131.1
Ypd1	42.4	42.4	0.74	0.28	KJE90971.1	CAOG_002188	CAA98815.1
Ssk1	70.5	70.5	0.26	27.36%	XP_004345556.1	CAOG_05966	CAA97528.1
Ssk2	227	227	0.18	41.47%	KJE93009.1	CAOG_003873	CAA96311.1
Pbs2	246	246	0.47	0.4	XP_004346163.1	CAOG_05490	CAA89423.1
Hog1	417	417	0.76	55.33%	XP_004347920.1	CAOG_04095	CAA97680.1
GPD1	320	320	0.92	45.73%	XP_004364069.2	CAOG_03230	CAA97680.1
Table S3. Blastp hits from yeast’s Sln1 pathway proteins against C. owczarzaki’s proteome.

### Sheet: Table S6
Sequences of the primers used for the qPCR experiment
Gene	Primer	Seq	Tm	CG%	ANY	Self (3’)
	Fw. 1	ACGCTACACCCATCTCCATC	60.0	55.00	2.00	0.00
P38	Rv. 1	CCAATGATGTTTTCGTGGTG	59.8	45.00	3.00	1.00
XP_004347920.1; CAOG_04095	Contig	189bp			Pair any: 4	Pair end: 2
	Fw. 2	TGGCAGTCAATGAAAACTGC	59.8	45.00	5.00	3.00
	Rv. 2	ACATAGCCCGTCATTTCAGG	60.0	50.00	2.00	2.00
	Contig	82bp			Pair any: 5	Pair end: 1
	Fw. 1	GAGCTCGTTTTCGTTTCTGG	60.0	50.00	6.00	0.00
NFkB	Rv. 1	GTCACCGGTCCAGAAGAGTG	60.7	55.00	6.00	1.00
XP_004364500.1; CAOG_01632	Contig	113bp			Pair any: 6	Pair end: 2
	Fw. 2	CAGGAGGAAGGCAAAGTCAG	60.0	55.00	2.00	1.00
	Rv. 2	AGCTTGGATGAGATGGGATG	60.0	50.00	4.00	0.00
	Contig	58bp			Pair any: 3	Pair end: 1
	Fw. 1	CGGCTCAGAAATCAAACTCC	59.8	50.00	3.00	0.00
	Rv. 1	TTGTACGGCATTTTGTGTGG	60.4	45.00	4.00	2.00
GDP1	Contig	76bp			Pair any: 4	Pair end: 2
XP_004364069.2; CAOG_03230	Fw. 2	TTATCAACACGGAGCACGAG	59.9	50.00	2.00	2.00
	Rv. 2	AGACGAGAATGTTGGCATCC	60.1	50.00	3.00	2.00
	Contig	114bp			Pair any: 5	Pair end: 1
	Fw. 2	TTGTCAACGCGTTCTACTCG	60.0	50.00	8.00	3.00
	Rv. 2	ACTGGTAGCGGATCTTGTCG	60.3	55.00	4.00	2.00
HSP90a	Contig	90bp			Pair any: 4	Pair end: 2
XP_004363302; CAOG_03574	Fw. 3	CCTACCACTTCCAGGCTGAG	60.0	55.00	6.00	2.00
	Rv. 3	ACTGGTAGCGGATCTTGTCG	60.0	50.00	4.00	3.00
	Contig	132bp			Pair any: 6	Pair end: 0
MYC	Fw. 2	CTACCCGAGTTCACAATCCTG	59.6	52.4%	4.00	2.00
XP_004364272.1; CAOG_03433	Rv. 2	TACAAGTGACGAGCGAGCTG	60.3	55.00	4.00	2.00
	Contig	67bp			Pair any: 4	Pair end: 1
	Fw. 1	CAACAACAGAGCCAGGAAATG	60.7	47.6%	3.00	1.00
	Rv. 1	ATCGCTCCACAGTCATGTTG	59.7	50.00	4.00	3.00
AIF C	Contig	103bp			Pair any: 5	Pair end: 2
XP_004347647.1;	Fw. 2	TCAAATCTTCCCCGAATCTG	60.0	45.0%	3.00	3.00
CAOG_04896	Rv. 2	GGCAGATGTGACAGTCTTGG	59.3	55.00	7.00	3.00
	Contig	124bp			Pair any: 7	Pair end: 3
	Fw. 2	AGTACGCCCTCGAGAACAAC	59.4	55.0%	6.00	2.00
	Rv. 2	GAGGAACTGAACAGGCTTGC	60.0	55.00	4.00	2.00
PGK1	Contig	143bp			Pair any: 4	Pair end: 1
CAOG_03325	Fw. 1	CTACTTTGCCAAGGCTCTCG	60.1	55.0%	6.00	2.00
(house-keeping gene)	Rv. 1	GCTGAATCTTGTCGGAAACC	59.7	50.00	3.00	1.00
	Contig	83bp			Pair any: 4	Pair end: 2

### Sheet: Table S7
Resazurin assay - C.owczarzaki's cells viability in hyper-osmotic shock
NaCL[M]	0.4	0.2	0.1	0.05	0.025	0
A	12786	17339	29396	37476	34101	56196
B	12378	21292	24817	36013	N/A	57622
Average	12582	19315.5	27106.5	36744.5	34101	56909
Deviation	204	1976.5	2289.5	731.5	0	713
med+cell	34226	42361	43619	47100	53569	48874
medium
NaCL[M]	0.4	0.2	0.1	0.05	0
average	1.4054	21.9108	45.6366	74.9871	136.394
A	2.02664	15.8918	52.6088	77.2147	134.222
B	0.78416	27.9298	38.6644	72.7594	138.565
St.Dev	0.621238	6.019	6.97218	2.22762	2.17129
St.E	0.439281	4.25608	4.93007	1.57517	1.53533
